# A Practical Approach for Targeting Structural Variants Genome-wide in Plasma Cell-free DNA

**DOI:** 10.1101/2023.10.25.564058

**Authors:** Michael M. Murata, Fumie Igari, Ryan Urbanowicz, Lila Mouakkad, Sungjin Kim, Zijing Chen, Dolores DiVizio, Edwin M. Posadas, Armando E. Giuliano, Hisashi Tanaka

**Affiliations:** Department of Surgery, Cedars-Sinai Medical Center, West Hollywood, CA 90048, USA; Cedars-Sinai Cancer, Cedars-Sinai Medical Center, West Hollywood, CA 90048, USA; Department of Breast Oncology, Juntendo University, Tokyo, Japan; Department of Computational Biomedicine, Cedars-Sinai Medical Center, West Hollywood, CA 90048, USA; Department of Medicine, Cedars-Sinai Medical Center, West Hollywood, CA 90048, USA; Department of Biomedical Sciences, Cedars-Sinai Medical Center, West Hollywood, CA 90048, USA

**Author notes:** Corresponding author: Hisashi Tanaka. These authors contributed equally to this work (Michael M. Murata, Fumie Igari).

## Abstract

Interrogating gene mutations and aberrant DNA methylation in plasma cell-free DNA (cfDNA) has become increasingly common for monitoring tumor burden in cancer patients. However, no tests currently target chromosomal structural variants (SVs) genome-wide. Here, we report a simple molecular and sequencing workflow, Genome-wide Analysis of Palindrome Formation (GAPF-seq), to probe DNA palindromes, a type of SV that often demarcates gene amplification. Low-coverage next-generation sequencing of palindrome-enriched DNA uncovered skewed chromosomal distributions of high-coverage 1-kb bins (HCBs) in tumor DNA. When combined with traditional machine learning, GAPF-seq differentiated 39 breast tumors from matched control DNA with an Area Under the Curve (AUC) of 0.955. A proof-of-concept liquid biopsy study using cfDNA from 27 prostate cancer patients and 24 control individuals yielded an average AUC of 0.896. HCBs on the X chromosome emerged as a nearly decisive feature and were linked to androgen receptor gene amplification. As a simple and agnostic liquid biopsy approach, GAPF-seq could fill this technological gap, offering unique cancer-specific SV profiles.
