## Supplementary material for "A Practical Approach for Targeting Structural Variants Genome-wide in Plasma Cell-free DNA": Supp table 1 GAPF QC regions

HIST2H3C	chr1	149839000	149844000
HIST2H3C	chr1	149850000	149855000
SNORD3A	chr17	19182000	19196000
19p13.2	chr19	7021000	7060000
FAM225A	chr9	113106000	113112000
FAM225A	chr9	113113000	113119000
SSX4	chrX	48392000	48404000
SSX2	chrX	52726000	52733000
CXorf49	chrX	71717000	71724000
CXorf49	chrX	71758000	71765000
DMRTC1	chrX	72856000	72865000
SPANXA2	chrX	141581000	141585000
SPANXA2	chrX	141589000	141593000
CXorf51A	chrX	146809000	146815000
PNMA6A	chrX	153070000	153081000
