## Supplementary material for "A Practical Approach for Targeting Structural Variants Genome-wide in Plasma Cell-free DNA": Supp table 2 GAPF bkgd regions

chr1	628000	636000
chr1	920000	1090000
chr1	1162000	1248000
chr1	1285000	1347000
chr1	1399000	1400000
chr1	1420000	1421000
chr1	1434000	1440000
chr1	1624000	1629000
chr1	1918000	1927000
chr1	1969000	1974000
chr1	2311000	2321000
chr1	2412000	2446000
chr1	2800000	2802000
chr1	2809000	2811000
chr1	2821000	2823000
chr1	3270000	3271000
chr1	3429000	3432000
chr1	3453000	3550000
chr1	3651000	3653000
chr1	3684000	3688000
chr1	5850000	5851000
chr1	8909000	8911000
chr1	9574000	9575000
chr1	15731000	15737000
chr1	15942000	15947000
chr1	16613000	16614000
chr1	16922000	16929000
chr1	27548000	27552000
chr1	32043000	32045000
chr1	32886000	32887000
chr1	32894000	32896000
chr1	33818000	33820000
chr1	38674000	38675000
chr1	41484000	41486000
chr1	43979000	43980000
chr1	50017000	50018000
chr1	52996000	52998000
chr1	55372000	55373000
chr1	67971000	67973000
chr1	73258000	73260000
chr1	76971000	76972000
chr1	93936000	93938000
chr1	102160000	102161000
chr1	103620000	103622000
chr1	106803000	106806000
chr1	119623000	119624000
chr1	121609000	125064000
chr1	125166000	125185000
chr1	143184000	143277000
chr1	146992000	146993000
chr1	151707000	151708000
chr1	153562000	153563000
chr1	157195000	157196000
chr1	158449000	158450000
chr1	158872000	158873000
chr1	159295000	159296000
chr1	169473000	169475000
chr1	170006000	170007000
chr1	172710000	172711000
chr1	179818000	179819000
chr1	180935000	180936000
chr1	181422000	181424000
chr1	191961000	191963000
chr1	195288000	195289000
chr1	199487000	199489000
chr1	214709000	214711000
chr1	215499000	215501000
chr1	217968000	217969000
chr1	226652000	226653000
chr1	227699000	227701000
chr1	227914000	227915000
chr1	227925000	227929000
chr1	227939000	227941000
chr1	228102000	228103000
chr1	228149000	228152000
chr1	228158000	228159000
chr1	228274000	228275000
chr1	228307000	228308000
chr1	228316000	228317000
chr1	228360000	228378000
chr1	228555000	228556000
chr1	228735000	228736000
chr1	229019000	229020000
chr1	233139000	233141000
chr1	233515000	233516000
chr1	234776000	234782000
chr1	235520000	235521000
chr1	235537000	235542000
chr1	235870000	235872000
chr1	237042000	237043000
chr1	237940000	237947000
chr1	237948000	237950000
chr1	237951000	237952000
chr10	2235000	2236000
chr10	19746000	19749000
chr10	25638000	25639000
chr10	26873000	26874000
chr10	30565000	30566000
chr10	36432000	36436000
chr10	37600000	37603000
chr10	38481000	38597000
chr10	38782000	38968000
chr10	39000000	41917000
chr10	42066000	42105000
chr10	43229000	43230000
chr10	44559000	44562000
chr10	45577000	45579000
chr10	46520000	46561000
chr10	46706000	46707000
chr10	47633000	47635000
chr10	55597000	55601000
chr10	55626000	55628000
chr10	57668000	57670000
chr10	59261000	59263000
chr10	69590000	69597000
chr10	70339000	70342000
chr10	77166000	77167000
chr10	79411000	79412000
chr10	89786000	89787000
chr10	94012000	94013000
chr10	100057000	100059000
chr10	112894000	112895000
chr10	115056000	115057000
chr10	123032000	123033000
chr10	125819000	125821000
chr10	133198000	133199000
chr10	133689000	133690000
chr11	279000	282000
chr11	296000	297000
chr11	394000	397000
chr11	432000	434000
chr11	705000	707000
chr11	792000	795000
chr11	802000	806000
chr11	824000	831000
chr11	837000	838000
chr11	866000	867000
chr11	1176000	1181000
chr11	1196000	1201000
chr11	1220000	1238000
chr11	1260000	1262000
chr11	1456000	1460000
chr11	1468000	1471000
chr11	1825000	1827000
chr11	1889000	1891000
chr11	1926000	1930000
chr11	2158000	2167000
chr11	2405000	2409000
chr11	2571000	2573000
chr11	3139000	3141000
chr11	8023000	8024000
chr11	10507000	10511000
chr11	10768000	10769000
chr11	10815000	10816000
chr11	17386000	17388000
chr11	24839000	24840000
chr11	27850000	27851000
chr11	44950000	44951000
chr11	46390000	46393000
chr11	47323000	47325000
chr11	50424000	50814000
chr11	51081000	54425000
chr11	60936000	60937000
chr11	61744000	61746000
chr11	63763000	63765000
chr11	63998000	64000000
chr11	64187000	64188000
chr11	64291000	64293000
chr11	65069000	65070000
chr11	67493000	67499000
chr11	67614000	67617000
chr11	68003000	68004000
chr11	68436000	68438000
chr11	71448000	71449000
chr11	73510000	73511000
chr11	77131000	77133000
chr11	81551000	81552000
chr11	81553000	81555000
chr11	81556000	81558000
chr11	82733000	82734000
chr11	87813000	87817000
chr11	103270000	103272000
chr11	103403000	103412000
chr11	110876000	110878000
chr11	111540000	111541000
chr11	111602000	111603000
chr11	114021000	114022000
chr11	117796000	117797000
chr11	119315000	119317000
chr11	123003000	123004000
chr11	123139000	123141000
chr11	134383000	134385000
chr12	9000	11000
chr12	1797000	1801000
chr12	2539000	2540000
chr12	2795000	2796000
chr12	3887000	3889000
chr12	19795000	19796000
chr12	20769000	20770000
chr12	21052000	21054000
chr12	22005000	22007000
chr12	27925000	27926000
chr12	31247000	31249000
chr12	34289000	34298000
chr12	34308000	34312000
chr12	34341000	34347000
chr12	34386000	34392000
chr12	34665000	37430000
chr12	40286000	40287000
chr12	41363000	41364000
chr12	41698000	41700000
chr12	49295000	49296000
chr12	49817000	49818000
chr12	49967000	49968000
chr12	57195000	57196000
chr12	62773000	62775000
chr12	80623000	80625000
chr12	101486000	101488000
chr12	111598000	111599000
chr12	122986000	122992000
chr12	123053000	123055000
chr12	123266000	123267000
chr12	126583000	126585000
chr12	130315000	130316000
chr12	131905000	131930000
chr12	132415000	132418000
chr12	132495000	132509000
chr12	132560000	132574000
chr13	16226000	18172000
chr13	25984000	25985000
chr13	31866000	31868000
chr13	33516000	33518000
chr13	36065000	36066000
chr13	40768000	40769000
chr13	53891000	53892000
chr13	55971000	55972000
chr13	56688000	56689000
chr13	72344000	72345000
chr13	75592000	75593000
chr13	83688000	83689000
chr13	84521000	84524000
chr13	88308000	88309000
chr13	88460000	88461000
chr13	95692000	95697000
chr13	105488000	105489000
chr13	107058000	107060000
chr13	109423000	109425000
chr13	112882000	112899000
chr14	16000000	18174000
chr14	21092000	21093000
chr14	23426000	23427000
chr14	24052000	24058000
chr14	32483000	32486000
chr14	37490000	37491000
chr14	40643000	40645000
chr14	43116000	43118000
chr14	45238000	45240000
chr14	45430000	45431000
chr14	46048000	46049000
chr14	46847000	46848000
chr14	51587000	51588000
chr14	67425000	67426000
chr14	83587000	83590000
chr14	84171000	84175000
chr14	86498000	86500000
chr14	91234000	91235000
chr14	95876000	95877000
chr14	96039000	96040000
chr14	99730000	99733000
chr14	102928000	102931000
chr14	103532000	103539000
chr14	104102000	104114000
chr14	104166000	104180000
chr14	104887000	104889000
chr14	105143000	105152000
chr14	105196000	105197000
chr14	105466000	105484000
chr14	105526000	105533000
chr15	17058000	19839000
chr15	20340000	20343000
chr15	30477000	30478000
chr15	32529000	32531000
chr15	34715000	34716000
chr15	35396000	35397000
chr15	40133000	40135000
chr15	41157000	41158000
chr15	41494000	41495000
chr15	52100000	52101000
chr15	54583000	54585000
chr15	58152000	58154000
chr15	58155000	58157000
chr15	67040000	67042000
chr15	75202000	75204000
chr15	75676000	75677000
chr15	91960000	91961000
chr16	61000	64000
chr16	77000	80000
chr16	273000	276000
chr16	361000	364000
chr16	547000	549000
chr16	552000	553000
chr16	558000	560000
chr16	561000	566000
chr16	574000	577000
chr16	580000	581000
chr16	633000	636000
chr16	642000	643000
chr16	649000	663000
chr16	668000	670000
chr16	684000	687000
chr16	704000	707000
chr16	721000	722000
chr16	740000	741000
chr16	765000	766000
chr16	774000	776000
chr16	783000	793000
chr16	799000	803000
chr16	852000	853000
chr16	869000	872000
chr16	980000	983000
chr16	1012000	1015000
chr16	1046000	1054000
chr16	1068000	1075000
chr16	1089000	1091000
chr16	1095000	1102000
chr16	1112000	1113000
chr16	1118000	1120000
chr16	1158000	1164000
chr16	1167000	1173000
chr16	1193000	1195000
chr16	1202000	1203000
chr16	1220000	1221000
chr16	1341000	1344000
chr16	1348000	1349000
chr16	1432000	1434000
chr16	1448000	1449000
chr16	1500000	1503000
chr16	1525000	1527000
chr16	1656000	1657000
chr16	1766000	1767000
chr16	1773000	1778000
chr16	1954000	1955000
chr16	1974000	1981000
chr16	2002000	2006000
chr16	2082000	2094000
chr16	2161000	2164000
chr16	2170000	2173000
chr16	2189000	2191000
chr16	2208000	2211000
chr16	2232000	2237000
chr16	2471000	2476000
chr16	2527000	2530000
chr16	2963000	2964000
chr16	2966000	2968000
chr16	2974000	2975000
chr16	2980000	2981000
chr16	3036000	3037000
chr16	3367000	3373000
chr16	4682000	4695000
chr16	10181000	10183000
chr16	10719000	10725000
chr16	20720000	20723000
chr16	28902000	28905000
chr16	30009000	30012000
chr16	34071000	34072000
chr16	34131000	34290000
chr16	34571000	34598000
chr16	34661000	34662000
chr16	34919000	34920000
chr16	35966000	38270000
chr16	38275000	38281000
chr16	46380000	46382000
chr16	46386000	46387000
chr16	46388000	46391000
chr16	46394000	46396000
chr16	46398000	46402000
chr16	49921000	49923000
chr16	51643000	51644000
chr16	56667000	56671000
chr16	57751000	57756000
chr16	60470000	60472000
chr16	65701000	65702000
chr16	66696000	66697000
chr16	67590000	67591000
chr16	67645000	67650000
chr16	69358000	69359000
chr16	69727000	69729000
chr16	70664000	70665000
chr16	70680000	70682000
chr16	73161000	73162000
chr16	75234000	75268000
chr16	82119000	82121000
chr16	84179000	84181000
chr16	85170000	85171000
chr16	85371000	85374000
chr16	88383000	88384000
chr16	88419000	88431000
chr16	88499000	88501000
chr16	88526000	88541000
chr16	88634000	88635000
chr16	88639000	88640000
chr16	88650000	88651000
chr16	88723000	88724000
chr16	88733000	88736000
chr16	88804000	88819000
chr16	88924000	88925000
chr16	88928000	88929000
chr16	89167000	89178000
chr16	89191000	89202000
chr16	89576000	89577000
chr16	89694000	89698000
chr16	89721000	89724000
chr17	141000	143000
chr17	2387000	2388000
chr17	4531000	4539000
chr17	4584000	4586000
chr17	4987000	4988000
chr17	14171000	14172000
chr17	15568000	15569000
chr17	17813000	17814000
chr17	18119000	18122000
chr17	19597000	19606000
chr17	20851000	20852000
chr17	21294000	21304000
chr17	21851000	21993000
chr17	22519000	22533000
chr17	22551000	22552000
chr17	22813000	26717000
chr17	26885000	26886000
chr17	29568000	29619000
chr17	30922000	30923000
chr17	31559000	31560000
chr17	35654000	35656000
chr17	40341000	40346000
chr17	40362000	40365000
chr17	42676000	42677000
chr17	43251000	43252000
chr17	43309000	43311000
chr17	43315000	43317000
chr17	43997000	43998000
chr17	44759000	44760000
chr17	44772000	44778000
chr17	50356000	50357000
chr17	53105000	53107000
chr17	54902000	54904000
chr17	58308000	58333000
chr17	59279000	59280000
chr17	60140000	60142000
chr17	61396000	61413000
chr17	63076000	63077000
chr17	63393000	63394000
chr17	63475000	63478000
chr17	63698000	63701000
chr17	65555000	65556000
chr17	72316000	72317000
chr17	73285000	73286000
chr17	73643000	73644000
chr17	74852000	74894000
chr17	74962000	74965000
chr17	75501000	75517000
chr17	75614000	75622000
chr17	76471000	76474000
chr17	78125000	78133000
chr17	78168000	78170000
chr17	78840000	78841000
chr17	79082000	79086000
chr17	79417000	79422000
chr17	79815000	79816000
chr17	80220000	80221000
chr17	80444000	80447000
chr17	80617000	80618000
chr17	80970000	80972000
chr17	80999000	81001000
chr17	81106000	81109000
chr17	81122000	81139000
chr17	81190000	81196000
chr17	81413000	81416000
chr17	81429000	81430000
chr17	81443000	81453000
chr17	81458000	81462000
chr17	81499000	81500000
chr17	81536000	81538000
chr17	81803000	81815000
chr17	81902000	81904000
chr17	82008000	82017000
chr17	82080000	82099000
chr17	82216000	82242000
chr17	82374000	82376000
chr17	82697000	82700000
chr18	2842000	2843000
chr18	8103000	8105000
chr18	8846000	8847000
chr18	15457000	20866000
chr18	34571000	34572000
chr18	47853000	47854000
chr18	52883000	52885000
chr18	59288000	59289000
chr18	60018000	60019000
chr18	61874000	61875000
chr18	77455000	77457000
chr19	246000	248000
chr19	306000	312000
chr19	407000	409000
chr19	498000	499000
chr19	639000	640000
chr19	709000	711000
chr19	747000	758000
chr19	990000	991000
chr19	1000000	1021000
chr19	1081000	1083000
chr19	1091000	1092000
chr19	1104000	1106000
chr19	1218000	1296000
chr19	1377000	1380000
chr19	1432000	1435000
chr19	1446000	1448000
chr19	1450000	1461000
chr19	1468000	1471000
chr19	1513000	1514000
chr19	1576000	1579000
chr19	1796000	1797000
chr19	1805000	1808000
chr19	1816000	1818000
chr19	1828000	1829000
chr19	1856000	1860000
chr19	1912000	1915000
chr19	1955000	1956000
chr19	2248000	2254000
chr19	2275000	2277000
chr19	2290000	2292000
chr19	2306000	2308000
chr19	2353000	2354000
chr19	2434000	2435000
chr19	2456000	2457000
chr19	2807000	2808000
chr19	3120000	3121000
chr19	3204000	3209000
chr19	3358000	3362000
chr19	3527000	3536000
chr19	3585000	3586000
chr19	3613000	3620000
chr19	3770000	3771000
chr19	3785000	3787000
chr19	3807000	3808000
chr19	4102000	4103000
chr19	4362000	4364000
chr19	4501000	4502000
chr19	4543000	4545000
chr19	5048000	5050000
chr19	5348000	5349000
chr19	5692000	5694000
chr19	5782000	5788000
chr19	5914000	5916000
chr19	6216000	6220000
chr19	6476000	6478000
chr19	7620000	7621000
chr19	7869000	7870000
chr19	7909000	7918000
chr19	8147000	8150000
chr19	12105000	12106000
chr19	13209000	13210000
chr19	13362000	13364000
chr19	13963000	13964000
chr19	14470000	14476000
chr19	16525000	16526000
chr19	16530000	16533000
chr19	17727000	17728000
chr19	18426000	18434000
chr19	18788000	18790000
chr19	18869000	18871000
chr19	19257000	19259000
chr19	19341000	19343000
chr19	19514000	19546000
chr19	24182000	27258000
chr19	27741000	27742000
chr19	29525000	29527000
chr19	32675000	32677000
chr19	33225000	33226000
chr19	33402000	33404000
chr19	34481000	34483000
chr19	34505000	34506000
chr19	35732000	35733000
chr19	35767000	35768000
chr19	35784000	35785000
chr19	36271000	36273000
chr19	37572000	37573000
chr19	37576000	37577000
chr19	38082000	38083000
chr19	39167000	39174000
chr19	39515000	39516000
chr19	39825000	39826000
chr19	40394000	40398000
chr19	42375000	42377000
chr19	45145000	45164000
chr19	45607000	45608000
chr19	45769000	45772000
chr19	46122000	46124000
chr19	47941000	47942000
chr19	48443000	48444000
chr19	49854000	49863000
chr19	50517000	50519000
chr19	51340000	51369000
chr19	54794000	54796000
chr19	55092000	55093000
chr19	55347000	55348000
chr19	55482000	55487000
chr19	55578000	55579000
chr19	55648000	55653000
chr19	56622000	56623000
chr19	56630000	56631000
chr19	56664000	56665000
chr19	56691000	56692000
chr19	56922000	56923000
chr19	58356000	58369000
chr19	58396000	58398000
chr19	58480000	58481000
chr19	58562000	58563000
chr2	638000	639000
chr2	1087000	1088000
chr2	16271000	16273000
chr2	22316000	22318000
chr2	24644000	24645000
chr2	32916000	32917000
chr2	33767000	33768000
chr2	33964000	33966000
chr2	36276000	36278000
chr2	40784000	40786000
chr2	49229000	49231000
chr2	50588000	50590000
chr2	54451000	54453000
chr2	57648000	57650000
chr2	67953000	67955000
chr2	71796000	71797000
chr2	75063000	75064000
chr2	81666000	81667000
chr2	82814000	82817000
chr2	82818000	82819000
chr2	82820000	82822000
chr2	85068000	85070000
chr2	87824000	87826000
chr2	89272000	89274000
chr2	89827000	89829000
chr2	89833000	89834000
chr2	89839000	89840000
chr2	89909000	89910000
chr2	90379000	90403000
chr2	92081000	92082000
chr2	92188000	94294000
chr2	94499000	94571000
chr2	94898000	94902000
chr2	95275000	95277000
chr2	97189000	97190000
chr2	102482000	102483000
chr2	102505000	102506000
chr2	110072000	110073000
chr2	110299000	110300000
chr2	116751000	116753000
chr2	117020000	117027000
chr2	120211000	120216000
chr2	121220000	121221000
chr2	124680000	124682000
chr2	125812000	125813000
chr2	127055000	127082000
chr2	127631000	127643000
chr2	129090000	129092000
chr2	130272000	130282000
chr2	130557000	130558000
chr2	130563000	130564000
chr2	131032000	131033000
chr2	131369000	131374000
chr2	131379000	131386000
chr2	140217000	140219000
chr2	140220000	140225000
chr2	143088000	143098000
chr2	143100000	143102000
chr2	147048000	147049000
chr2	147244000	147246000
chr2	147265000	147266000
chr2	148822000	148824000
chr2	148881000	148883000
chr2	155196000	155197000
chr2	155263000	155265000
chr2	155311000	155312000
chr2	155313000	155314000
chr2	156828000	156830000
chr2	162517000	162518000
chr2	164117000	164118000
chr2	166414000	166415000
chr2	167378000	167380000
chr2	168652000	168653000
chr2	179739000	179740000
chr2	190593000	190595000
chr2	196204000	196206000
chr2	201212000	201216000
chr2	201549000	201551000
chr2	201557000	201558000
chr2	202614000	202616000
chr2	202617000	202621000
chr2	211773000	211780000
chr2	215573000	215574000
chr2	216901000	216902000
chr2	218171000	218172000
chr2	219448000	219553000
chr2	226722000	226723000
chr2	229714000	229715000
chr2	230828000	230829000
chr2	232522000	232523000
chr2	237521000	237524000
chr2	238100000	238151000
chr2	240435000	240470000
chr2	240568000	240578000
chr2	240782000	240789000
chr2	240819000	240820000
chr2	240963000	240966000
chr20	3732000	3733000
chr20	3767000	3768000
chr20	5999000	6000000
chr20	9168000	9170000
chr20	10441000	10443000
chr20	13167000	13168000
chr20	18449000	18450000
chr20	22078000	22079000
chr20	24024000	24025000
chr20	26438000	28555000
chr20	28644000	29016000
chr20	29125000	29295000
chr20	30744000	30745000
chr20	30746000	30748000
chr20	31051000	31107000
chr20	31157000	31160000
chr20	31161000	31224000
chr20	34688000	34690000
chr20	47894000	47897000
chr20	57063000	57065000
chr20	57357000	57361000
chr20	63328000	63329000
chr20	63403000	63411000
chr20	63644000	63646000
chr20	63652000	63653000
chr21	6369000	6373000
chr21	7201000	7328000
chr21	7919000	7920000
chr21	8211000	8214000
chr21	8219000	8221000
chr21	8234000	8235000
chr21	8394000	8398000
chr21	8445000	8448000
chr21	8595000	8596000
chr21	8844000	8845000
chr21	8846000	8848000
chr21	9735000	9736000
chr21	10014000	10016000
chr21	10650000	12966000
chr21	16645000	16646000
chr21	32095000	32097000
chr21	35890000	35891000
chr21	44300000	44319000
chr21	44474000	44476000
chr21	44887000	44892000
chr21	45376000	45377000
chr21	46117000	46118000
chr22	10863000	10864000
chr22	11210000	11216000
chr22	11854000	11855000
chr22	11856000	11858000
chr22	11974000	11975000
chr22	12135000	12136000
chr22	12137000	12139000
chr22	12691000	12695000
chr22	12954000	15058000
chr22	15153000	15212000
chr22	15940000	16086000
chr22	19714000	19715000
chr22	19730000	19731000
chr22	19821000	19822000
chr22	20136000	20141000
chr22	20179000	20183000
chr22	20231000	20232000
chr22	20429000	20432000
chr22	20860000	20861000
chr22	24424000	24434000
chr22	29480000	29481000
chr22	31125000	31127000
chr22	32119000	32124000
chr22	32894000	32896000
chr22	33819000	33820000
chr22	35885000	35886000
chr22	36172000	36174000
chr22	36177000	36179000
chr22	46367000	46368000
chr22	46470000	46471000
chr22	48945000	48946000
chr22	49948000	49950000
chr22	49971000	49972000
chr22	50046000	50047000
chr22	50086000	50087000
chr22	50194000	50195000
chr22	50218000	50220000
chr22	50246000	50252000
chr22	50278000	50294000
chr22	50300000	50302000
chr22	50525000	50531000
chr22	50729000	50732000
chr22	50806000	50809000
chr3	3571000	3573000
chr3	24705000	24706000
chr3	25467000	25468000
chr3	29797000	29798000
chr3	33548000	33549000
chr3	40252000	40254000
chr3	41532000	41533000
chr3	43229000	43230000
chr3	52503000	52524000
chr3	68658000	68660000
chr3	68670000	68671000
chr3	73054000	73056000
chr3	82655000	82656000
chr3	89588000	89590000
chr3	90269000	90723000
chr3	90774000	91250000
chr3	91519000	93658000
chr3	93705000	93801000
chr3	96475000	96476000
chr3	96617000	96619000
chr3	106894000	106897000
chr3	106898000	106904000
chr3	119947000	119948000
chr3	120721000	120723000
chr3	122688000	122689000
chr3	125982000	125983000
chr3	126983000	127019000
chr3	128988000	128990000
chr3	137095000	137097000
chr3	142662000	142663000
chr3	152919000	152920000
chr3	153658000	153660000
chr3	160947000	160949000
chr3	166159000	166163000
chr3	166226000	166227000
chr3	166232000	166234000
chr3	166474000	166475000
chr3	171534000	171535000
chr3	177010000	177012000
chr3	192880000	192881000
chr4	987000	992000
chr4	1747000	1807000
chr4	3436000	3448000
chr4	5404000	5405000
chr4	12640000	12641000
chr4	14506000	14507000
chr4	17061000	17063000
chr4	18949000	18950000
chr4	22502000	22503000
chr4	25717000	25720000
chr4	27730000	27731000
chr4	30884000	30885000
chr4	32280000	32281000
chr4	41023000	41024000
chr4	47772000	47773000
chr4	49136000	49137000
chr4	49141000	49142000
chr4	49246000	49247000
chr4	49548000	49550000
chr4	49631000	49659000
chr4	49708000	51744000
chr4	51793000	51818000
chr4	55327000	55329000
chr4	64606000	64612000
chr4	66065000	66066000
chr4	68050000	68051000
chr4	68572000	68573000
chr4	78008000	78009000
chr4	83383000	83384000
chr4	89731000	89733000
chr4	92701000	92703000
chr4	107501000	107503000
chr4	112372000	112373000
chr4	116296000	116301000
chr4	128081000	128082000
chr4	140929000	140930000
chr4	143017000	143019000
chr4	143347000	143349000
chr4	144379000	144380000
chr4	155076000	155078000
chr4	155452000	155456000
chr4	155457000	155467000
chr4	157628000	157629000
chr4	160044000	160045000
chr4	161449000	161450000
chr4	161788000	161789000
chr4	162421000	162422000
chr4	162658000	162659000
chr4	172036000	172038000
chr4	179069000	179070000
chr4	183489000	183490000
chr4	189844000	189845000
chr4_GL000008v2_random	2000	3000
chr5	12000	14000
chr5	373000	374000
chr5	670000	678000
chr5	757000	778000
chr5	5395000	5398000
chr5	8619000	8623000
chr5	32927000	32928000
chr5	37164000	37165000
chr5	45913000	50266000
chr5	60761000	60763000
chr5	66253000	66254000
chr5	73775000	73777000
chr5	79089000	79091000
chr5	80649000	80653000
chr5	94567000	94572000
chr5	97678000	97680000
chr5	98409000	98412000
chr5	99813000	99814000
chr5	100045000	100056000
chr5	100993000	100994000
chr5	106553000	106554000
chr5	111488000	111490000
chr5	119127000	119128000
chr5	121030000	121032000
chr5	122338000	122340000
chr5	123760000	123762000
chr5	134923000	134929000
chr5	136533000	136534000
chr5	137305000	137306000
chr5	152198000	152200000
chr5	160600000	160601000
chr5	163146000	163148000
chr5	163959000	163961000
chr5	164673000	164675000
chr5	166530000	166531000
chr5	170635000	170636000
chr5	176869000	176882000
chr5	179265000	179268000
chr5	179344000	179346000
chr5	179377000	179380000
chr6	292000	381000
chr6	1705000	1707000
chr6	3943000	3945000
chr6	29454000	29455000
chr6	32706000	32707000
chr6	43490000	43492000
chr6	48983000	48985000
chr6	54899000	54900000
chr6	58554000	59831000
chr6	61278000	61522000
chr6	61573000	61575000
chr6	72747000	72749000
chr6	72799000	72800000
chr6	76708000	76709000
chr6	88555000	88556000
chr6	91726000	91728000
chr6	94446000	94448000
chr6	96941000	96942000
chr6	104699000	104701000
chr6	114377000	114378000
chr6	122764000	122766000
chr6	126478000	126479000
chr6	127735000	127736000
chr6	132799000	132800000
chr6	133150000	133151000
chr6	133930000	133932000
chr6	138133000	138134000
chr6	143077000	143079000
chr6	153666000	153670000
chr6	156547000	156549000
chr6	163638000	163639000
chr7	907000	915000
chr7	986000	997000
chr7	2477000	2479000
chr7	2539000	2542000
chr7	2638000	2664000
chr7	4783000	4802000
chr7	18021000	18023000
chr7	22748000	22749000
chr7	33749000	33750000
chr7	36228000	36230000
chr7	37387000	37388000
chr7	45251000	45253000
chr7	55369000	55370000
chr7	57167000	57176000
chr7	57185000	57199000
chr7	57879000	58033000
chr7	58166000	62996000
chr7	63094000	63096000
chr7	64104000	64109000
chr7	64110000	64113000
chr7	67627000	67629000
chr7	68012000	68013000
chr7	68097000	68098000
chr7	68736000	68737000
chr7	69331000	69335000
chr7	72088000	72089000
chr7	83100000	83101000
chr7	83469000	83471000
chr7	83855000	83856000
chr7	95851000	95852000
chr7	98217000	98225000
chr7	98281000	98286000
chr7	100964000	100968000
chr7	104989000	104990000
chr7	112372000	112373000
chr7	112374000	112375000
chr7	117263000	117265000
chr7	128831000	128894000
chr7	130116000	130118000
chr7	141173000	141174000
chr7	141801000	141806000
chr7	142665000	142668000
chr7	143187000	143188000
chr7	145997000	145998000
chr7	149765000	149827000
chr7	150131000	150133000
chr7	153968000	153969000
chr7	158829000	158830000
chr7	159294000	159295000
chr8	638000	640000
chr8	13353000	13354000
chr8	16056000	16058000
chr8	18849000	18850000
chr8	20551000	20552000
chr8	22120000	22157000
chr8	32805000	32807000
chr8	33010000	33016000
chr8	36277000	36280000
chr8	40070000	40071000
chr8	43237000	43243000
chr8	43937000	45970000
chr8	46187000	46192000
chr8	46430000	46439000
chr8	46827000	46832000
chr8	46837000	46839000
chr8	50758000	50759000
chr8	52565000	52566000
chr8	56736000	56737000
chr8	61303000	61304000
chr8	67580000	67583000
chr8	67585000	67588000
chr8	69102000	69104000
chr8	72985000	72986000
chr8	74828000	74830000
chr8	76201000	76203000
chr8	76645000	76646000
chr8	97907000	97909000
chr8	99495000	99497000
chr8	102774000	102775000
chr8	103082000	103088000
chr8	108533000	108535000
chr8	110933000	110936000
chr8	111248000	111250000
chr8	120224000	120225000
chr8	127053000	127055000
chr8	127968000	127970000
chr8	130791000	130792000
chr8	133615000	133617000
chr8	133755000	133756000
chr8	141558000	141560000
chr8	142359000	142362000
chr8	143380000	143386000
chr8	143471000	143473000
chr8	143839000	143841000
chr8	143929000	143950000
chr8	143990000	143991000
chr8	144057000	144061000
chr8	144108000	144111000
chr8	144413000	144417000
chr8	144546000	144549000
chr9	5091000	5101000
chr9	5108000	5111000
chr9	5363000	5364000
chr9	9896000	9898000
chr9	15866000	15867000
chr9	18336000	18337000
chr9	31498000	31499000
chr9	33656000	33660000
chr9	34998000	35000000
chr9	36466000	36467000
chr9	36487000	36488000
chr9	41229000	41230000
chr9	43153000	45526000
chr9	64045000	64049000
chr9	65048000	65080000
chr9	68251000	68252000
chr9	72788000	72789000
chr9	78741000	78745000
chr9	78810000	78812000
chr9	79804000	79805000
chr9	80564000	80566000
chr9	81747000	81749000
chr9	82427000	82429000
chr9	92108000	92110000
chr9	92539000	92540000
chr9	95876000	95878000
chr9	97853000	97854000
chr9	117109000	117111000
chr9	122505000	122507000
chr9	124475000	124476000
chr9	129878000	129880000
chr9	132239000	132242000
chr9	132670000	132671000
chr9	133537000	133540000
chr9	133990000	133994000
chr9	134164000	134166000
chr9	134170000	134172000
chr9	134338000	134422000
chr9	135744000	135792000
chr9	135927000	135929000
chr9	136049000	136052000
chr9	136290000	136292000
chr9	136327000	136384000
chr9	136439000	136440000
chr9	136496000	136499000
chr9	136508000	136511000
chr9	136515000	136516000
chr9	136521000	136524000
chr9	136530000	136532000
chr9	136660000	136665000
chr9	136791000	136792000
chr9	136994000	136997000
chr9	137013000	137022000
chr9	137053000	137055000
chr9	137167000	137172000
chr9	137222000	137223000
chr9	137255000	137256000
chr9	137279000	137282000
chr9	137407000	137408000
chr9	137417000	137418000
chr9	137423000	137424000
chr9	137433000	137435000
chr9	137458000	137465000
chrM	0	16569
chrUn_KI270438v1	2000	3000
chrUn_KI270438v1	104000	105000
chrUn_KI270438v1	109000	110000
chrUn_KI270467v1	2000	3920
chrX	4059000	4060000
chrX	5168000	5171000
chrX	15727000	15729000
chrX	17116000	17117000
chrX	24056000	24057000
chrX	24375000	24376000
chrX	33762000	33763000
chrX	55178000	55185000
chrX	58061000	62822000
chrX	62841000	62843000
chrX	70119000	70120000
chrX	70127000	70128000
chrX	71666000	71668000
chrX	76428000	76429000
chrX	77501000	77503000
chrX	78561000	78562000
chrX	84403000	84405000
chrX	100027000	100028000
chrX	102010000	102012000
chrX	102772000	102773000
chrX	102785000	102787000
chrX	102798000	102799000
chrX	102802000	102804000
chrX	102809000	102810000
chrX	104409000	104411000
chrX	106239000	106240000
chrX	111416000	111418000
chrX	126471000	126474000
chrX	126728000	126733000
chrX	129983000	129984000
chrX	133041000	133043000
chrX	135292000	135293000
chrX	143430000	143435000
chrX	143543000	143545000
chrX	146995000	146997000
chrX	153764000	153776000
chrX	154458000	154470000
chrY	4344000	4345000
chrY	9141000	9142000
chrY	10203000	10267000
chrY	10316000	10545000
chrY	10594000	10627000
chrY	10663000	10664000
chrY	10744000	10922000
chrY	11290000	11335000
chrY	11493000	11593000
chrY	11671000	11672000
chrY	11721000	11750000
chrY	56694000	56890000
