## Supplementary material for "A Practical Approach for Targeting Structural Variants Genome-wide in Plasma Cell-free DNA": Supp table 3 raw data breast tumor

PID	Binary_Class	Type	pStage	Subtype	chr1	chr2	chr3	chr4	chr5	chr6	chr7	chr8	chr9	chr10	chr11	chr12	chr13	chr14	chr15	chr16	chr17	chr18	chr19	chr20	chr21	chr22	chrX	chrY	chrM	chrUn
14452_N	0	buffy_coat	I	HR+	70	42	36	51	17	20	75	51	56	40	70	33	6	36	12	73	74	5	95	50	23	53	11	0	0	1
14452_T	1	tumor	I	HR+	141	24	8	21	13	10	28	138	14	17	11	11	3	12	8	20	254	2	35	211	0	2	10	0	0	7
14718_N	0	buffy_coat	I	HR+	74	39	40	55	32	20	58	48	49	34	64	29	9	45	15	65	69	10	97	59	24	48	17	0	0	0
14718_T	1	tumor	I	HR+	134	28	11	42	16	10	57	46	37	21	64	20	6	25	8	113	36	1	213	47	12	42	9	0	0	2
16025_N	0	buffy_coat	I	HR+	81	58	47	43	24	13	42	61	64	51	69	22	16	35	14	76	71	6	69	54	15	58	10	0	0	1
16025_T	1	tumor	I	HR+	246	7	122	9	5	0	11	18	157	4	11	78	1	106	4	125	15	21	9	18	3	21	8	0	0	1
17294_N	0	buffy_coat	I	HR+	90	62	51	36	29	24	38	47	52	46	68	36	12	39	29	67	78	8	47	45	13	66	16	0	0	1
17294_T	1	tumor	I	HR+	70	2	9	1	81	0	80	164	124	4	67	65	11	160	2	29	89	21	7	8	3	2	0	0	0	1
14177_N	0	buffy_coat	IIA	HR+	78	32	26	48	29	24	53	59	53	31	77	35	16	52	10	69	74	10	90	62	18	42	12	0	0	0
14177_T	1	tumor	IIA	HR+	88	7	49	17	1	149	53	24	1	56	45	127	3	23	38	67	7	3	57	138	13	14	19	0	0	1
14220_N	0	buffy_coat	IIA	HR+	80	51	47	51	25	15	57	46	67	36	73	39	18	36	20	74	71	6	47	46	18	59	15	0	0	3
14220_T	1	tumor	IIA	HR+	202	14	47	25	76	16	54	39	39	31	42	40	4	58	8	25	66	7	129	49	10	15	1	0	0	3
14262_N	0	buffy_coat	IIA	HR+	87	48	34	49	20	28	52	43	54	51	56	39	10	39	16	68	62	14	95	40	15	37	40	0	0	3
14262_T	1	tumor	IIA	HR+	47	20	13	22	8	2	29	406	1	1	90	29	8	13	9	208	35	6	13	14	1	1	19	0	0	5
14408_N	0	buffy_coat	IIA	HR+	72	52	26	53	34	19	56	51	67	57	52	35	14	54	17	72	56	7	52	57	15	68	14	0	0	0
14408_T	1	tumor	IIA	HR+	380	25	76	16	12	11	25	8	19	22	27	7	6	22	11	111	167	2	24	12	3	0	12	0	0	2
14481_N	0	buffy_coat	IIA	HR+	87	46	32	50	23	16	53	61	66	42	79	22	11	46	15	67	76	2	67	36	18	69	16	0	0	0
14481_T	1	tumor	IIA	HR+	54	36	19	33	34	10	95	51	55	49	178	16	10	42	13	69	54	8	51	48	14	54	7	0	0	0
14544_N	0	buffy_coat	IIA	HR+	66	38	41	45	19	18	48	48	84	47	77	27	17	37	16	73	75	6	79	43	16	61	18	0	0	1
14544_T	1	tumor	IIA	HR+	95	38	48	37	23	16	56	84	37	28	71	36	5	34	16	62	86	6	79	52	9	60	19	0	0	3
14588_N	0	buffy_coat	IIA	HR+	73	45	29	56	34	23	55	57	59	39	63	26	13	39	11	66	66	14	76	65	20	54	17	0	0	0
14588_T	1	tumor	IIA	HR+	48	31	27	26	22	13	27	40	47	28	53	10	8	27	15	366	49	8	38	30	17	56	14	0	0	0
14752_N	0	buffy_coat	IIA	HR+	58	59	30	65	22	13	60	69	57	42	55	26	9	57	25	67	55	12	65	54	20	55	24	0	0	1
14752_T	1	tumor	IIA	HR+	2	1	0	1	0	0	0	0	0	0	909	0	0	0	0	87	0	0	0	0	0	0	0	0	0	0
14924_N	0	buffy_coat	IIA	HR+	90	56	32	44	37	21	47	52	55	50	70	25	15	51	14	61	54	15	69	43	13	67	18	0	0	1
14924_T	1	tumor	IIA	HR+	11	2	3	4	4	2	2	81	0	4	623	2	0	0	2	131	30	0	2	92	0	4	0	0	0	1
14934_N	0	buffy_coat	IIA	HR+	100	47	39	34	35	16	55	57	53	38	52	43	13	32	23	50	72	13	92	42	17	41	34	0	0	2
14934_T	1	tumor	IIA	HR+	110	23	39	26	29	19	61	34	47	13	50	60	11	44	19	33	76	3	157	43	13	54	32	0	0	4
16298_N	0	buffy_coat	IIA	HR+	76	65	65	26	32	25	41	35	57	57	74	30	15	36	24	65	95	9	35	41	16	60	19	0	0	2
16298_T	1	tumor	IIA	HR+	132	48	57	43	26	16	47	29	55	31	75	31	3	38	21	34	99	11	74	32	18	68	10	0	0	2
16320_N	0	buffy_coat	IIA	HR+	68	41	37	41	27	21	61	40	54	34	81	28	11	38	17	73	64	5	92	70	18	53	26	0	0	0
16320_T	1	tumor	IIA	HR+	70	42	31	45	21	16	58	58	53	41	67	24	15	37	13	66	69	8	105	60	16	70	15	0	0	0
16412_N	0	buffy_coat	IIA	HR+	74	45	28	64	38	18	57	56	59	46	66	29	13	52	20	83	69	14	49	41	16	43	19	0	0	1
16412_T	1	tumor	IIA	HR+	144	64	24	50	19	21	52	50	68	34	69	33	6	44	10	50	74	8	86	56	18	16	3	0	0	1
16687_N	0	buffy_coat	IIA	HR+	87	46	35	63	40	19	41	43	59	39	49	26	16	63	22	73	71	11	69	58	17	40	13	0	0	0
16687_T	1	tumor	IIA	HR+	60	41	21	57	33	21	45	75	54	53	96	32	8	28	11	77	78	5	61	67	17	48	12	0	0	0
14459_N	0	buffy_coat	IIB	HR+	79	40	31	44	25	20	55	57	50	52	62	33	16	46	22	66	70	10	88	52	14	45	22	0	0	1
14459_T	1	tumor	IIB	HR+	63	0	0	0	0	0	0	501	0	0	0	0	0	1	0	434	0	0	0	0	0	0	0	0	0	1
14956_N	0	buffy_coat	IIB	HR+	95	61	46	39	22	16	43	63	61	36	75	35	7	46	25	65	88	11	48	31	11	59	16	0	0	1
14956_T	1	tumor	IIB	HR+	193	0	0	0	0	0	0	0	0	0	807	0	0	0	0	0	0	0	0	0	0	0	0	0	0	0
16094_N	0	buffy_coat	IIB	HR+	81	47	32	64	20	18	59	59	58	42	64	27	11	41	14	70	78	6	62	49	18	66	13	0	0	1
16094_T	1	tumor	IIB	HR+	72	53	45	37	23	17	44	44	44	52	74	30	10	32	29	58	115	10	63	51	17	59	20	0	0	1
16274_N	0	buffy_coat	IIB	HR+	79	54	45	45	28	18	29	55	52	51	80	33	14	38	27	69	71	12	55	54	15	64	11	0	0	1
16274_T	1	tumor	IIB	HR+	42	1	2	0	0	2	27	236	0	1	8	1	0	0	5	623	7	4	5	17	1	11	7	0	0	0
16529_N	0	buffy_coat	IIB	HR+	73	65	56	38	27	30	45	39	58	48	60	27	21	37	25	65	80	11	46	49	19	68	11	0	0	2
16529_T	1	tumor	IIB	HR+	76	31	30	37	32	14	37	79	41	36	73	17	4	38	11	50	146	10	67	99	13	49	9	0	0	1
17300_N	0	buffy_coat	IIB	HR+	83	45	26	41	29	18	43	46	64	37	66	24	10	47	33	69	76	11	83	51	21	59	18	0	0	0
17300_T	1	tumor	IIB	HR+	0	0	0	0	0	0	0	100	809	0	58	0	0	0	0	0	33	0	0	0	0	0	0	0	0	0
17949_N	0	buffy_coat	IIB	HR+	87	38	27	41	33	14	59	49	68	34	59	27	11	47	20	80	72	16	60	62	12	58	26	0	0	0
17949_T	1	tumor	IIB	HR+	29	3	2	0	52	0	15	97	0	19	70	16	0	4	0	109	203	13	7	360	0	0	0	0	0	1
14709_N	0	buffy_coat	IIIA	HR+	96	51	33	46	25	28	50	37	36	39	38	33	16	40	23	63	74	11	103	51	19	44	35	0	0	9
14709_T	1	tumor	IIIA	HR+	92	47	22	21	31	33	39	78	14	24	21	47	8	25	33	141	104	8	133	21	4	25	26	0	0	3
14995_N	0	buffy_coat	IIIA	HR+	71	43	44	30	24	7	63	51	71	46	74	23	8	46	12	56	87	8	98	37	18	67	14	0	0	2
14995_T	1	tumor	IIIA	HR+	39	17	13	15	14	15	111	18	27	9	496	29	8	13	11	25	23	2	74	10	4	13	13	0	0	1
16558_N	0	buffy_coat	IIIA	HR+	118	58	57	37	34	47	53	27	34	27	36	53	10	33	31	39	75	21	82	33	16	33	29	0	0	17
16558_T	1	tumor	IIIA	HR+	34	17	6	10	9	8	12	398	16	8	10	5	6	6	8	279	53	3	31	12	14	15	14	0	0	26
14909_N	0	buffy_coat	IIIC	HR+	59	49	43	32	22	14	67	48	40	44	70	26	6	47	13	64	83	7	94	65	18	68	21	0	0	0
14909_T	1	tumor	IIIC	HR+	189	23	19	13	17	1	74	22	49	26	52	19	10	30	2	171	44	5	95	80	6	42	9	0	0	2
14604_N	0	buffy_coat	IV	HR+	78	53	38	43	33	27	54	45	54	46	70	35	12	24	20	55	79	12	83	55	13	53	17	0	0	1
14604_T	1	tumor	IV	HR+	80	32	36	27	27	20	34	184	63	24	40	27	3	39	15	59	101	10	58	59	5	45	9	0	0	3
14896_N	0	buffy_coat	NA	HR+	79	56	41	50	23	13	54	55	54	43	89	32	9	50	15	84	71	7	50	45	21	51	8	0	0	0
14896_T	1	tumor	NA	HR+	278	13	2	2	0	1	118	14	7	96	188	0	2	1	4	104	11	21	112	13	6	0	5	0	0	2
16263_N	0	buffy_coat	NA	HR+	80	44	37	66	40	17	49	47	69	44	58	22	9	41	25	82	57	13	53	53	18	60	16	0	0	0
16263_T	1	tumor	NA	HR+	80	47	28	38	30	11	44	53	57	41	58	29	9	43	16	84	77	12	95	54	21	56	17	0	0	0
14197_N	0	buffy_coat	I	TNBC	94	40	33	44	30	12	36	43	57	56	70	30	8	43	22	67	90	9	63	62	19	60	9	0	0	3
14197_T	1	tumor	I	TNBC	190	5	40	6	33	0	104	510	5	0	6	29	0	5	0	6	9	4	9	22	1	11	2	0	0	3
14828_N	0	buffy_coat	I	TNBC	94	70	43	33	34	44	50	32	35	49	36	57	11	42	32	44	71	8	107	31	7	35	32	0	0	3
14828_T	1	tumor	I	TNBC	40	78	131	9	11	51	6	518	9	5	10	13	12	2	4	15	21	0	29	1	11	17	1	0	0	6
16652_N	0	buffy_coat	I	TNBC	58	45	38	60	33	19	56	49	60	48	68	26	7	47	22	65	64	8	75	55	14	63	19	0	0	1
16652_T	1	tumor	I	TNBC	115	41	26	34	33	23	78	49	25	30	108	37	13	25	10	52	125	5	78	40	13	26	13	0	0	1
14763_N	0	buffy_coat	IIA	TNBC	68	71	37	40	22	8	70	47	61	50	67	21	10	37	20	68	81	11	65	50	19	62	13	0	0	2
14763_T	1	tumor	IIA	TNBC	237	14	4	1	1	39	0	10	0	142	2	1	517	0	0	0	25	1	0	0	0	0	5	0	0	1
14990_N	0	buffy_coat	IIA	TNBC	81	45	36	44	31	17	51	54	55	44	69	23	11	56	26	66	89	6	52	51	16	61	15	0	0	1
14990_T	1	tumor	IIA	TNBC	111	0	29	4	5	34	59	642	15	21	7	5	2	4	0	5	11	0	16	9	2	19	0	0	0	0
17031_N	0	buffy_coat	IIB	TNBC	74	53	38	46	30	28	55	45	63	31	69	37	12	42	18	69	58	18	69	43	20	55	26	0	0	1
17031_T	1	tumor	IIB	TNBC	85	9	69	10	17	5	121	272	8	11	7	82	3	0	0	12	197	41	39	0	5	6	0	0	0	1
16518_N	0	buffy_coat	IIIC	TNBC	102	61	46	37	45	52	58	32	31	43	45	58	22	25	23	43	64	25	77	33	10	23	43	0	0	2
16518_T	1	tumor	IIIC	TNBC	94	24	68	2	4	24	218	32	14	196	26	13	0	1	4	31	59	2	40	14	3	125	6	0	0	0
