## Supplementary material for "A Practical Approach for Targeting Structural Variants Genome-wide in Plasma Cell-free DNA": Supp table 4 raw data breast duplicates

PID	Binary_Class	chr1	chr2	chr3	chr4	chr5	chr6	chr7	chr8	chr9	chr10	chr11	chr12	chr13	chr14	chr15	chr16	chr17	chr18	chr19	chr20	chr21	chr22	chrX	chrY	chrM	chrUn
14177_N_A	0	78	32	26	48	29	24	53	59	53	31	77	35	16	52	10	69	74	10	90	62	18	42	12	0	0	0
14177_N_B	0	69	49	25	48	29	16	49	59	57	43	61	32	13	50	23	87	82	9	58	55	29	45	11	0	0	1
14177_T_A	1	88	7	49	17	1	149	53	24	1	56	45	127	3	23	38	67	7	3	57	138	13	14	19	0	0	1
14177_T_B	1	50	2	22	2	0	105	43	9	0	107	155	22	0	4	12	81	1	0	22	337	21	4	0	0	0	1
14197_N_A	0	94	40	33	44	30	12	36	43	57	56	70	30	8	43	22	67	90	9	63	62	19	60	9	0	0	3
14197_N_B	0	75	43	14	63	21	12	58	61	45	53	72	15	8	50	16	93	67	5	67	61	23	63	14	0	0	1
14197_T_A	1	190	5	40	6	33	0	104	510	5	0	6	29	0	5	0	6	9	4	9	22	1	11	2	0	0	3
14197_T_B	1	172	11	40	10	34	1	145	399	20	0	15	46	1	15	1	9	17	4	12	23	5	16	2	0	0	2
14459_N_A	0	79	40	31	44	25	20	55	57	50	52	62	33	16	46	22	66	70	10	88	52	14	45	22	0	0	1
14459_N_B	0	60	48	26	53	23	14	61	47	61	33	75	15	8	50	15	62	88	4	76	51	21	80	23	0	0	6
14459_T_A	1	63	0	0	0	0	0	0	501	0	0	0	0	0	1	0	434	0	0	0	0	0	0	0	0	0	1
14459_T_B	1	77	0	0	3	0	0	0	488	1	1	0	1	1	2	0	413	3	0	0	4	0	2	0	0	0	4
14718_N_A	0	74	39	40	55	32	20	58	48	49	34	64	29	9	45	15	65	69	10	97	59	24	48	17	0	0	0
14718_N_B	0	90	57	37	33	27	36	55	58	47	50	57	41	10	36	22	41	75	11	96	37	12	33	37	0	0	2
14718_T_A	1	134	28	11	42	16	10	57	46	37	21	64	20	6	25	8	113	36	1	213	47	12	42	9	0	0	2
14718_T_B	1	117	29	19	50	29	16	64	38	42	46	41	31	9	39	12	85	59	2	149	42	18	40	21	0	0	2
14752_N_A	0	58	59	30	65	22	13	60	69	57	42	55	26	9	57	25	67	55	12	65	54	20	55	24	0	0	1
14752_N_B	0	70	42	35	52	23	17	58	56	60	42	70	37	9	51	12	70	75	8	78	50	14	47	23	0	0	1
14752_T_A	1	2	1	0	1	0	0	0	0	0	0	909	0	0	0	0	87	0	0	0	0	0	0	0	0	0	0
14752_T_B	1	0	0	0	0	0	0	0	0	0	0	919	0	0	0	0	80	0	0	0	0	0	0	0	0	0	1
14763_N_A	0	68	71	37	40	22	8	70	47	61	50	67	21	10	37	20	68	81	11	65	50	19	62	13	0	0	2
14763_N_B	0	95	47	41	34	29	45	58	34	47	37	49	58	15	30	38	41	65	18	105	35	10	24	43	0	0	2
14763_T_A	1	237	14	4	1	1	39	0	10	0	142	2	1	517	0	0	0	25	1	0	0	0	0	5	0	0	1
14763_T_B	1	174	64	13	12	7	81	7	28	0	99	16	22	338	1	0	0	90	24	0	0	0	0	23	0	0	1
17031_N_A	0	74	53	38	46	30	28	55	45	63	31	69	37	12	42	18	69	58	18	69	43	20	55	26	0	0	1
17031_N_B	0	102	55	42	35	43	53	46	31	34	40	38	45	15	27	29	49	62	13	105	37	15	39	39	0	0	6
17031_T_A	1	85	9	69	10	17	5	121	272	8	11	7	82	3	0	0	12	197	41	39	0	5	6	0	0	0	1
17031_T_B	1	100	19	72	6	15	6	111	206	10	15	11	111	2	0	2	16	189	38	56	0	5	5	4	0	0	1
17294_N_A	0	90	62	51	36	29	24	38	47	52	46	68	36	12	39	29	67	78	8	47	45	13	66	16	0	0	1
17294_N_B	0	94	58	40	37	37	46	58	45	34	47	41	55	16	34	25	47	62	14	86	39	14	35	35	0	0	1
17294_T_A	1	70	2	9	1	81	0	80	164	124	4	67	65	11	160	2	29	89	21	7	8	3	2	0	0	0	1
17294_T_B	1	54	1	12	4	66	0	71	199	92	4	42	77	11	149	5	50	86	20	18	27	8	2	0	0	0	2
