## Supplementary material for "A Practical Approach for Targeting Structural Variants Genome-wide in Plasma Cell-free DNA": Supp table 5 raw data breast tumor 300 HCBs

PID	Binary_Class	chr1	chr2	chr3	chr4	chr5	chr6	chr7	chr8	chr9	chr10	chr11	chr12	chr13	chr14	chr15	chr16	chr17	chr18	chr19	chr20	chr21	chr22	chrX	chrY	chrM	chrUn
GAPF-ERPR-I-14452-N	0	18	16	16	16	6	5	22	22	19	13	20	9	1	13	1	19	19	1	28	18	4	10	3	0	0	1
GAPF-ERPR-I-14452-T	1	40	5	1	8	3	5	5	44	2	4	1	1	0	2	1	3	88	0	9	68	0	2	2	0	0	6
GAPF-ERPR-I-14718-N	0	28	16	16	18	6	5	17	18	14	14	10	5	3	10	3	20	23	4	27	15	5	16	7	0	0	0
GAPF-ERPR-I-14718-T	1	55	12	3	10	6	3	17	14	9	6	14	8	1	7	2	46	3	0	59	6	4	9	4	0	0	2
GAPF-ERPR-I-16025-N	0	21	18	12	17	7	5	17	21	20	13	14	10	4	14	4	18	20	3	22	17	6	14	2	0	0	1
GAPF-ERPR-I-16025-T	1	101	1	32	1	2	0	3	2	43	1	1	24	0	26	2	41	3	5	0	5	0	4	2	0	0	1
GAPF-ERPR-I-17294-N	0	30	20	14	13	9	2	9	14	16	14	24	11	3	7	11	22	25	0	13	12	4	19	7	0	0	1
GAPF-ERPR-I-17294-T	1	20	0	3	0	34	0	32	50	33	1	15	20	1	40	0	7	35	8	1	0	0	0	0	0	0	0
GAPF-ERPR-IIA-14177-N	0	29	8	7	20	9	6	16	17	16	13	22	10	4	15	2	22	22	4	18	20	5	12	3	0	0	0
GAPF-ERPR-IIA-14177-T	1	29	0	11	2	0	59	14	4	0	16	17	47	1	5	18	16	2	0	14	36	1	3	4	0	0	1
GAPF-ERPR-IIA-14220-N	0	23	16	12	18	6	4	14	16	19	14	22	8	6	9	9	18	24	2	13	16	8	19	3	0	0	1
GAPF-ERPR-IIA-14220-T	1	63	3	9	8	21	6	16	7	11	10	9	13	3	19	3	9	17	1	54	11	3	2	0	0	0	2
GAPF-ERPR-IIA-14262-N	0	29	18	10	18	4	9	14	10	22	12	14	16	1	18	4	19	19	7	18	11	6	7	11	0	0	3
GAPF-ERPR-IIA-14262-T	1	8	4	1	4	2	0	2	192	1	0	9	2	2	1	0	60	8	0	0	1	0	0	0	0	0	3
GAPF-ERPR-IIA-14408-N	0	23	11	6	15	10	6	20	18	22	18	17	9	4	22	6	16	19	1	9	17	3	22	6	0	0	0
GAPF-ERPR-IIA-14408-T	1	170	3	26	2	0	4	1	1	3	1	0	1	0	12	1	25	43	0	3	1	0	0	1	0	0	2
GAPF-ERPR-IIA-14481-N	0	25	13	11	18	10	5	9	24	14	14	22	6	4	16	3	17	26	2	19	12	7	17	6	0	0	0
GAPF-ERPR-IIA-14481-T	1	11	12	3	5	7	1	38	16	14	13	67	3	2	12	2	20	16	4	14	16	5	17	2	0	0	0
GAPF-ERPR-IIA-14544-N	0	20	18	15	19	2	5	12	17	23	11	28	8	5	10	5	22	20	1	23	10	3	14	8	0	0	1
GAPF-ERPR-IIA-14544-T	1	32	8	13	8	4	3	17	20	13	12	20	11	2	12	9	18	29	0	25	16	5	15	6	0	0	2
GAPF-ERPR-IIA-14588-N	0	30	14	9	20	10	5	19	15	15	13	15	8	2	15	4	18	17	4	22	21	4	14	6	0	0	0
GAPF-ERPR-IIA-14588-T	1	6	6	4	4	4	2	6	9	9	6	7	2	1	7	4	181	10	0	7	6	5	11	3	0	0	0
GAPF-ERPR-IIA-14752-N	0	20	11	12	24	9	5	19	24	16	9	20	11	0	20	5	22	14	2	18	17	3	12	6	0	0	1
GAPF-ERPR-IIA-14752-T	1	0	0	0	0	0	0	0	0	0	0	280	0	0	0	0	20	0	0	0	0	0	0	0	0	0	0
GAPF-ERPR-IIA-14924-N	0	30	20	10	12	12	7	16	17	20	14	16	10	5	16	2	20	13	5	13	15	3	20	4	0	0	0
GAPF-ERPR-IIA-14924-T	1	2	0	0	0	0	0	0	8	0	0	240	0	0	0	0	45	0	0	0	4	0	0	0	0	0	1
GAPF-ERPR-IIA-14934-N	0	32	12	13	13	10	8	17	21	15	18	14	9	4	12	7	8	23	3	28	9	4	10	9	0	0	1
GAPF-ERPR-IIA-14934-T	1	45	5	11	6	10	5	24	12	12	2	17	18	5	11	3	9	22	0	40	11	1	18	9	0	0	4
GAPF-ERPR-IIA-16298-N	0	20	18	18	6	9	7	9	6	17	14	19	11	5	13	6	19	46	4	11	10	2	21	7	0	0	2
GAPF-ERPR-IIA-16298-T	1	35	10	18	14	8	3	12	4	18	9	22	10	1	11	6	13	47	0	17	11	3	24	3	0	0	1
GAPF-ERPR-IIA-16320-N	0	21	9	9	14	7	7	21	12	14	11	22	3	4	11	4	24	21	3	25	25	3	17	13	0	0	0
GAPF-ERPR-IIA-16320-T	1	24	9	5	14	8	5	19	18	16	11	22	8	5	13	3	16	22	3	28	19	3	23	6	0	0	0
GAPF-ERPR-IIA-16412-N	0	17	11	10	21	11	5	9	19	22	19	18	7	3	18	7	25	23	5	14	15	2	11	7	0	0	1
GAPF-ERPR-IIA-16412-T	1	63	17	7	17	5	7	11	12	15	12	18	8	0	11	4	9	27	0	23	21	6	6	0	0	0	1
GAPF-ERPR-IIA-16687-N	0	29	13	10	16	9	5	16	8	20	11	13	8	7	18	11	21	24	7	22	10	5	13	4	0	0	0
GAPF-ERPR-IIA-16687-T	1	23	12	5	15	11	12	14	25	21	13	23	10	2	7	2	25	25	1	17	19	4	10	4	0	0	0
GAPF-ERPR-IIB-14459-N	0	20	13	14	12	7	4	13	20	17	14	19	12	6	13	3	23	23	2	21	18	6	15	4	0	0	1
GAPF-ERPR-IIB-14459-T	1	6	0	0	0	0	0	0	182	0	0	0	0	0	0	0	111	0	0	0	0	0	0	0	0	0	1
GAPF-ERPR-IIB-14956-N	0	28	18	14	6	5	4	17	15	21	12	18	15	2	17	7	21	24	4	12	13	2	20	4	0	0	1
GAPF-ERPR-IIB-14956-T	1	46	0	0	0	0	0	0	0	0	0	254	0	0	0	0	0	0	0	0	0	0	0	0	0	0	0
GAPF-ERPR-IIB-16094-N	0	23	13	9	23	9	7	23	18	16	13	18	5	0	12	3	21	26	2	12	15	6	22	4	0	0	0
GAPF-ERPR-IIB-16094-T	1	21	17	12	13	5	5	20	9	13	18	24	8	4	11	7	13	47	3	16	8	2	21	3	0	0	0
GAPF-ERPR-IIB-16274-N	0	23	15	13	16	7	6	11	13	10	11	22	9	3	9	11	20	30	3	20	13	6	27	2	0	0	0
GAPF-ERPR-IIB-16274-T	1	4	0	0	0	0	1	1	46	0	0	0	0	0	0	0	239	2	0	1	5	0	0	1	0	0	0
GAPF-ERPR-IIB-16529-N	0	21	22	17	15	6	7	11	13	13	14	16	7	8	9	7	16	36	1	14	13	11	19	2	0	0	2
GAPF-ERPR-IIB-16529-T	1	18	6	6	7	11	4	10	33	12	11	21	6	0	12	1	8	57	3	17	42	1	12	1	0	0	1
GAPF-ERPR-IIB-17300-N	0	23	17	11	11	8	4	13	15	19	20	21	6	3	15	11	16	27	3	24	15	3	11	4	0	0	0
GAPF-ERPR-IIB-17300-T	1	0	0	0	0	0	0	0	1	296	0	3	0	0	0	0	0	0	0	0	0	0	0	0	0	0	0
GAPF-ERPR-IIB-17949-N	0	21	14	8	9	10	5	21	22	16	9	16	9	2	12	6	23	25	6	13	20	5	21	7	0	0	0
GAPF-ERPR-IIB-17949-T	1	4	0	0	0	11	0	2	16	0	3	14	1	0	0	0	30	65	2	0	152	0	0	0	0	0	0
GAPF-ERPR-IIIA-14709-N	0	31	17	10	16	4	5	17	9	8	9	9	11	3	9	6	19	31	3	24	16	8	17	11	0	0	7
GAPF-ERPR-IIIA-14709-T	1	29	11	4	6	9	8	10	30	5	7	8	19	2	7	14	36	31	2	34	7	3	7	8	0	0	3
GAPF-ERPR-IIIA-14995-N	0	16	18	17	15	7	1	16	23	19	7	29	4	4	15	4	12	24	1	27	10	6	22	2	0	0	1
GAPF-ERPR-IIIA-14995-T	1	5	5	3	4	1	0	19	4	3	3	222	5	2	1	0	2	4	0	7	5	1	1	2	0	0	1
GAPF-ERPR-IIIA-16558-N	0	29	20	15	16	8	14	10	6	10	11	6	20	3	11	7	14	29	4	17	8	5	15	10	0	0	12
GAPF-ERPR-IIIA-16558-T	1	3	0	1	5	2	1	1	143	1	0	0	2	0	0	1	70	28	0	4	4	9	8	2	0	0	15
GAPF-ERPR-IIIC-14909-N	0	20	10	14	11	8	2	27	12	13	15	16	4	5	8	3	25	25	2	25	21	7	16	11	0	0	0
GAPF-ERPR-IIIC-14909-T	1	80	5	5	6	6	0	15	5	14	4	11	3	2	9	0	60	9	1	20	26	1	15	2	0	0	1
GAPF-ERPR-IV-14604-N	0	22	11	9	10	8	12	13	12	19	16	20	11	6	7	4	17	31	2	24	19	3	21	2	0	0	1
GAPF-ERPR-IV-14604-T	1	20	13	12	2	4	7	7	72	16	7	8	8	1	14	6	15	28	4	14	19	2	17	2	0	0	2
GAPF-ERPR-NA-14896-N	0	18	17	15	17	8	2	18	14	20	17	28	9	1	14	4	25	24	3	12	10	3	18	3	0	0	0
GAPF-ERPR-NA-14896-T	1	121	4	1	1	0	0	35	1	2	29	37	0	0	0	2	32	5	3	22	2	0	0	2	0	0	1
GAPF-ERPR-NA-16263-N	0	27	6	11	21	10	4	10	16	18	17	20	6	4	12	8	27	23	3	12	21	3	14	7	0	0	0
GAPF-ERPR-NA-16263-T	1	30	11	8	14	8	6	15	18	15	10	17	8	4	11	6	21	17	3	25	21	10	17	5	0	0	0
GAPF-TNBC-I-14197-N	0	30	11	10	18	8	4	12	18	17	11	24	2	5	17	6	18	28	0	11	24	5	16	2	0	0	3
GAPF-TNBC-I-14197-T	1	46	0	10	2	3	0	20	209	0	0	0	4	0	0	0	0	1	1	0	2	0	0	0	0	0	2
GAPF-TNBC-I-14828-N	0	27	21	15	15	11	15	9	7	10	11	9	23	5	10	7	12	25	2	26	9	3	15	11	0	0	2
GAPF-TNBC-I-14828-T	1	8	19	20	5	0	10	1	209	3	0	3	1	1	1	0	1	2	0	0	1	5	7	0	0	0	3
GAPF-TNBC-I-16652-N	0	18	13	8	19	10	8	12	15	19	17	21	6	3	15	5	23	20	3	23	17	3	15	6	0	0	1
GAPF-TNBC-I-16652-T	1	30	13	8	10	11	5	26	12	6	11	35	11	4	5	0	14	37	1	24	15	7	10	4	0	0	1
GAPF-TNBC-IIA-14763-N	0	16	16	5	11	4	3	27	15	25	19	18	3	2	10	7	22	26	4	12	21	4	25	4	0	0	1
GAPF-TNBC-IIA-14763-T	1	34	0	0	0	0	2	0	2	0	19	0	0	242	0	0	0	0	0	0	0	0	0	0	0	0	1
GAPF-TNBC-IIA-14990-N	0	27	12	10	18	11	3	20	14	11	13	14	11	4	17	6	27	27	2	13	17	2	16	5	0	0	0
GAPF-TNBC-IIA-14990-T	1	27	0	5	0	1	16	6	236	2	3	1	1	0	0	0	0	0	0	1	0	0	1	0	0	0	0
GAPF-TNBC-IIB-17031-N	0	20	12	11	13	10	11	11	14	14	7	25	14	4	13	4	18	23	3	16	15	9	23	9	0	0	1
GAPF-TNBC-IIB-17031-T	1	22	1	23	1	6	2	26	97	4	2	0	26	0	0	0	2	74	8	4	0	0	1	0	0	0	1
GAPF-TNBC-IIIC-16518-N	0	24	14	19	13	16	16	15	11	13	9	14	24	9	6	5	11	23	7	15	13	5	5	12	0	0	1
GAPF-TNBC-IIIC-16518-T	1	23	2	23	0	1	3	65	10	4	82	6	6	0	0	1	6	11	0	6	2	2	45	2	0	0	0
