## Supplementary material for "A Practical Approach for Targeting Structural Variants Genome-wide in Plasma Cell-free DNA": Supp table 6 raw data breast tumor 10k HCBs

PID	Binary_Class	chr1	chr2	chr3	chr4	chr5	chr6	chr7	chr8	chr9	chr10	chr11	chr12	chr13	chr14	chr15	chr16	chr17	chr18	chr19	chr20	chr21	chr22	chrX	chrY	chrM	chrUn
GAPF-ERPR-I-14452-N	0	793	510	364	389	261	201	545	409	521	424	671	369	90	332	204	695	740	115	1025	412	166	580	182	0	0	2
GAPF-ERPR-I-14452-T	1	1472	392	246	285	227	193	483	914	332	347	98	285	69	223	104	318	1787	68	642	1296	7	26	168	0	0	18
GAPF-ERPR-I-14718-N	0	784	456	342	404	272	205	533	478	603	360	702	338	103	355	161	668	706	98	1097	442	184	514	193	0	0	2
GAPF-ERPR-I-14718-T	1	1018	423	204	385	239	146	582	401	512	334	664	267	101	363	149	745	602	27	1543	428	173	548	144	0	0	2
GAPF-ERPR-I-16025-N	0	908	574	413	368	299	160	523	431	590	466	710	330	110	380	205	713	690	96	732	404	166	606	124	0	0	2
GAPF-ERPR-I-16025-T	1	1667	272	1003	180	114	81	211	357	1400	194	335	753	62	816	87	743	370	219	335	237	86	336	141	0	0	1
GAPF-ERPR-I-17294-N	0	940	674	476	381	352	237	479	398	546	496	700	337	132	345	292	580	699	116	531	423	162	515	184	0	0	5
GAPF-ERPR-I-17294-T	1	915	53	244	59	645	27	705	1061	1060	215	683	732	201	1001	63	420	834	225	343	325	67	115	6	0	0	1
GAPF-ERPR-IIA-14177-N	0	781	480	327	361	290	242	521	423	582	372	624	437	113	378	190	707	689	120	1073	447	164	476	202	0	0	1
GAPF-ERPR-IIA-14177-T	1	1012	315	620	127	104	692	727	312	77	479	466	852	62	276	225	845	190	42	984	954	130	258	249	0	0	2
GAPF-ERPR-IIA-14220-N	0	899	592	459	389	309	196	486	404	654	467	705	316	113	381	268	631	699	107	621	386	154	619	140	0	0	5
GAPF-ERPR-IIA-14220-T	1	1451	289	590	286	658	237	599	354	480	326	569	456	67	403	118	437	716	59	967	493	118	268	54	0	0	5
GAPF-ERPR-IIA-14262-N	0	899	503	393	343	286	264	537	399	533	436	606	404	111	289	210	603	686	96	1114	375	170	503	234	0	0	6
GAPF-ERPR-IIA-14262-T	1	991	621	344	215	193	73	653	1233	47	64	875	538	174	248	291	1119	706	154	521	433	66	64	365	0	0	12
GAPF-ERPR-IIA-14408-N	0	791	530	322	429	294	200	576	460	568	409	681	325	101	409	188	705	685	111	875	468	169	539	163	0	0	2
GAPF-ERPR-IIA-14408-T	1	1991	447	681	313	206	166	406	219	463	289	506	261	78	277	204	755	1472	86	619	256	96	26	178	0	0	5
GAPF-ERPR-IIA-14481-N	0	806	525	340	413	278	187	543	449	591	432	707	320	102	383	199	707	712	98	871	419	160	578	178	0	0	2
GAPF-ERPR-IIA-14481-T	1	744	468	313	363	282	103	678	458	635	405	1000	296	108	385	168	744	595	107	788	481	184	549	146	0	0	0
GAPF-ERPR-IIA-14544-N	0	857	512	370	367	287	191	512	417	670	417	693	335	91	368	228	677	743	83	813	444	144	587	191	0	0	3
GAPF-ERPR-IIA-14544-T	1	984	511	457	287	247	204	503	532	498	420	790	394	83	317	230	583	795	102	830	448	118	494	167	0	0	6
GAPF-ERPR-IIA-14588-N	0	793	517	334	399	294	202	571	443	573	392	677	327	115	411	160	709	693	93	951	427	168	555	196	0	0	0
GAPF-ERPR-IIA-14588-T	1	785	535	367	393	281	183	429	438	593	414	728	286	98	354	186	1027	682	106	749	450	171	591	154	0	0	0
GAPF-ERPR-IIA-14752-N	0	747	544	352	406	273	189	523	475	608	420	745	322	107	452	195	714	641	87	819	455	153	589	182	0	0	2
GAPF-ERPR-IIA-14752-T	1	576	239	176	208	140	66	264	260	355	201	3442	169	48	217	122	1236	977	38	606	282	92	204	80	0	0	2
GAPF-ERPR-IIA-14924-N	0	798	509	333	386	297	222	550	429	553	417	685	360	117	414	191	685	678	135	951	448	155	502	184	0	0	1
GAPF-ERPR-IIA-14924-T	1	449	319	234	257	210	144	170	1119	7	178	2389	259	1	273	141	654	1051	1	584	1135	89	306	26	0	0	4
GAPF-ERPR-IIA-14934-N	0	907	488	404	350	303	255	528	384	535	366	585	412	117	339	227	628	699	99	1074	409	126	518	244	0	0	3
GAPF-ERPR-IIA-14934-T	1	942	295	414	184	315	166	646	393	527	203	598	491	98	367	172	465	795	53	1491	437	148	496	295	0	0	9
GAPF-ERPR-IIA-16298-N	0	1005	652	567	287	369	257	397	379	545	562	704	359	132	328	333	523	664	140	487	423	139	537	207	0	0	4
GAPF-ERPR-IIA-16298-T	1	1269	548	522	323	259	182	464	377	619	448	730	360	68	350	222	402	782	92	723	380	152	582	143	0	0	3
GAPF-ERPR-IIA-16320-N	0	874	539	386	350	302	214	535	428	580	350	676	358	91	362	216	632	691	94	1005	437	148	534	197	0	0	1
GAPF-ERPR-IIA-16320-T	1	856	486	350	351	259	180	533	434	546	396	693	349	103	365	172	637	762	75	1004	459	189	619	181	0	0	1
GAPF-ERPR-IIA-16412-N	0	817	635	351	437	304	193	538	473	583	438	695	300	141	435	207	669	624	99	739	445	165	543	168	0	0	1
GAPF-ERPR-IIA-16412-T	1	904	662	323	379	262	176	547	441	635	377	751	317	85	373	155	518	808	80	1173	464	187	315	66	0	0	2
GAPF-ERPR-IIA-16687-N	0	820	505	319	419	305	193	547	452	648	415	684	305	108	402	217	734	695	112	767	469	186	531	167	0	0	0
GAPF-ERPR-IIA-16687-T	1	745	430	325	453	257	201	480	522	631	443	835	333	117	343	155	741	815	78	801	510	172	489	122	0	0	2
GAPF-ERPR-IIB-14459-N	0	837	516	348	396	301	207	516	426	601	403	733	347	112	397	194	646	687	89	905	437	168	549	182	0	0	3
GAPF-ERPR-IIB-14459-T	1	1334	363	34	312	165	139	244	2571	268	278	55	244	12	285	14	2229	563	73	105	376	16	317	1	0	0	2
GAPF-ERPR-IIB-14956-N	0	937	641	448	309	286	229	462	431	590	547	739	346	113	354	270	661	669	109	524	408	150	613	163	0	0	1
GAPF-ERPR-IIB-14956-T	1	3672	1	0	1	0	4	0	1186	0	13	4758	0	0	349	0	0	14	0	0	0	0	0	0	0	0	2
GAPF-ERPR-IIB-16094-N	0	835	536	387	388	282	173	489	426	613	435	717	348	111	385	228	698	777	90	687	408	165	655	165	0	0	2
GAPF-ERPR-IIB-16094-T	1	912	639	459	334	339	220	486	402	526	489	730	345	124	323	263	573	728	120	624	435	166	568	192	0	0	3
GAPF-ERPR-IIB-16274-N	0	881	612	445	370	325	222	485	458	543	515	746	341	125	321	268	594	669	106	584	459	154	614	157	0	0	6
GAPF-ERPR-IIB-16274-T	1	798	79	334	138	46	110	545	1744	1	349	461	284	24	46	183	2260	616	180	420	439	104	550	285	0	0	4
GAPF-ERPR-IIB-16529-N	0	907	668	515	324	317	207	492	392	606	497	691	344	114	358	273	620	710	96	516	434	145	624	144	0	0	6
GAPF-ERPR-IIB-16529-T	1	923	501	355	332	241	155	479	507	571	388	673	324	81	341	185	613	1040	81	836	596	176	466	133	0	0	3
GAPF-ERPR-IIB-17300-N	0	837	500	345	407	326	208	559	451	591	426	733	328	115	399	214	630	676	100	820	456	166	549	164	0	0	0
GAPF-ERPR-IIB-17300-T	1	728	188	123	184	98	171	90	1746	2415	304	818	147	13	170	39	576	782	39	381	666	82	236	4	0	0	0
GAPF-ERPR-IIB-17949-N	0	869	496	316	407	271	218	546	410	575	394	661	313	102	356	211	732	687	100	967	454	142	564	208	0	0	1
GAPF-ERPR-IIB-17949-T	1	492	133	72	92	664	102	357	733	96	418	948	360	2	231	93	881	1641	194	528	1823	19	97	22	0	0	2
GAPF-ERPR-IIIA-14709-N	0	864	578	372	308	317	299	596	365	475	458	513	403	142	347	228	633	664	162	1027	404	180	398	245	0	0	22
GAPF-ERPR-IIIA-14709-T	1	835	583	333	239	388	402	448	574	298	299	262	542	76	275	358	940	826	125	1302	267	54	231	334	0	0	9
GAPF-ERPR-IIIA-14995-N	0	817	530	427	347	295	185	494	447	627	431	740	327	88	364	203	660	734	87	829	438	171	605	150	0	0	4
GAPF-ERPR-IIIA-14995-T	1	690	415	276	276	258	244	1045	316	358	311	1687	402	78	255	175	525	509	95	1122	307	94	327	231	0	0	4
GAPF-ERPR-IIIA-16558-N	0	990	609	507	310	370	439	589	321	376	466	373	565	194	323	289	467	653	155	871	322	96	325	348	0	0	42
GAPF-ERPR-IIIA-16558-T	1	586	352	258	184	210	226	310	2328	253	239	298	279	86	165	180	2121	470	102	613	223	92	205	180	0	0	40
GAPF-ERPR-IIIC-14909-N	0	796	485	342	365	299	192	546	407	562	393	655	351	101	372	199	717	754	105	990	445	174	555	194	0	0	1
GAPF-ERPR-IIIC-14909-T	1	1284	399	302	217	264	63	702	291	607	318	726	249	81	360	66	936	630	102	1123	583	101	461	132	0	0	3
GAPF-ERPR-IV-14604-N	0	891	594	427	362	315	248	461	375	596	451	677	365	124	310	233	629	713	116	772	423	159	582	175	0	0	2
GAPF-ERPR-IV-14604-T	1	829	466	426	284	239	174	466	810	612	379	631	362	82	334	225	620	834	96	702	586	155	540	142	0	0	6
GAPF-ERPR-NA-14896-N	0	796	600	380	433	302	193	505	447	585	418	750	336	100	370	182	731	707	105	702	457	164	581	155	0	0	1
GAPF-ERPR-NA-14896-T	1	1536	358	49	40	37	13	1112	285	382	1075	1688	29	77	38	129	755	114	261	1475	324	111	15	93	0	0	4
GAPF-ERPR-NA-16263-N	0	839	539	373	407	330	200	539	444	578	403	719	339	108	387	223	684	664	105	754	462	165	555	181	0	0	2
GAPF-ERPR-NA-16263-T	1	799	506	357	414	300	177	499	453	593	409	653	313	106	403	179	694	675	86	962	463	187	618	153	0	0	1
GAPF-TNBC-I-14197-N	0	894	486	394	365	282	163	487	428	616	445	751	340	97	356	210	665	723	97	788	466	175	612	155	0	0	5
GAPF-TNBC-I-14197-T	1	1529	258	503	212	328	16	1365	1778	385	5	367	482	31	212	50	382	447	59	596	446	95	368	83	0	0	3
GAPF-TNBC-I-14828-N	0	952	583	490	293	399	403	597	286	394	405	390	602	158	329	324	505	679	169	989	306	88	307	345	0	0	7
GAPF-TNBC-I-14828-T	1	725	889	1153	124	225	668	246	2426	262	229	245	335	207	93	92	383	482	40	632	91	84	341	22	0	0	6
GAPF-TNBC-I-16652-N	0	832	495	370	389	273	193	544	410	587	399	709	341	107	384	195	650	700	113	937	447	166	575	182	0	0	2
GAPF-TNBC-I-16652-T	1	935	464	365	302	287	265	689	429	455	288	958	415	140	275	162	563	962	90	897	391	133	375	158	0	0	2
GAPF-TNBC-IIA-14763-N	0	865	625	432	409	273	190	492	426	606	468	659	295	111	370	212	654	687	96	684	438	181	656	168	0	0	3
GAPF-TNBC-IIA-14763-T	1	1613	987	221	128	99	1177	105	264	5	1745	189	253	1480	8	0	3	1229	229	2	2	0	40	220	0	0	1
GAPF-TNBC-IIA-14990-N	0	844	579	414	421	312	210	487	446	592	461	704	356	112	369	224	648	684	94	643	439	167	647	146	0	0	1
GAPF-TNBC-IIA-14990-T	1	1161	121	713	86	177	423	658	1959	362	404	427	100	85	189	9	302	666	2	671	445	108	922	6	0	0	4
GAPF-TNBC-IIB-17031-N	0	833	512	361	392	303	262	567	427	534	370	628	380	133	370	200	624	673	114	976	498	138	479	224	0	0	2
GAPF-TNBC-IIB-17031-T	1	797	493	776	336	234	36	1224	1175	280	338	135	629	68	7	1	435	1440	323	891	5	190	167	19	0	0	1
GAPF-TNBC-IIIC-16518-N	0	887	614	471	358	414	438	608	349	367	458	408	587	206	316	296	488	642	197	852	296	93	309	340	0	0	6
GAPF-TNBC-IIIC-16518-T	1	1069	455	533	95	74	389	1481	364	276	979	401	214	23	68	116	454	961	84	746	358	43	654	163	0	0	0
