## Supplementary material for "A Practical Approach for Targeting Structural Variants Genome-wide in Plasma Cell-free DNA": Supp table 7 raw data breast tumor diluted

PID	Binary_Class	chr1	chr2	chr3	chr4	chr5	chr6	chr7	chr8	chr9	chr10	chr11	chr12	chr13	chr14	chr15	chr16	chr17	chr18	chr19	chr20	chr21	chr22	chrX	chrY	chrM	chrUn
17294_dilute	1	60	43	43	40	31	26	60	76	57	29	56	53	16	56	25	46	67	11	87	56	12	36	14	0	0	0
17294_N	0	90	62	51	36	29	24	38	47	52	46	68	36	12	39	29	67	78	8	47	45	13	66	16	0	0	1
17294_T	1	70	2	9	1	81	0	80	164	124	4	67	65	11	160	2	29	89	21	7	8	3	2	0	0	0	1
14752_dilute	1	50	40	23	38	32	8	52	62	57	44	167	19	16	46	20	84	60	11	46	47	19	42	17	0	0	0
14752_N	0	58	59	30	65	22	13	60	69	57	42	55	26	9	57	25	67	55	12	65	54	20	55	24	0	0	1
14752_T	1	2	1	0	1	0	0	0	0	0	0	909	0	0	0	0	87	0	0	0	0	0	0	0	0	0	0
14924_dilute	1	51	40	38	33	28	22	59	77	24	25	108	33	6	42	15	66	80	4	80	104	12	43	10	0	0	0
14924_N	0	90	56	32	44	37	21	47	52	55	50	70	25	15	51	14	61	54	15	69	43	13	67	18	0	0	1
14924_T	1	11	2	3	4	4	2	2	81	0	4	623	2	0	0	2	131	30	0	2	92	0	4	0	0	0	1
14459_dilute	1	62	51	18	44	23	13	63	127	57	34	36	19	9	59	14	102	63	15	52	61	14	50	13	0	0	1
14459_N	0	79	40	31	44	25	20	55	57	50	52	62	33	16	46	22	66	70	10	88	52	14	45	22	0	0	1
14459_T	1	63	0	0	0	0	0	0	501	0	0	0	0	0	1	0	434	0	0	0	0	0	0	0	0	0	1
14956_dilute	1	106	12	9	15	13	4	41	136	7	22	406	7	3	33	4	24	41	4	29	44	9	25	6	0	0	0
14956_N	0	95	61	46	39	22	16	43	63	61	36	75	35	7	46	25	65	88	11	48	31	11	59	16	0	0	1
14956_T	1	193	0	0	0	0	0	0	0	0	0	807	0	0	0	0	0	0	0	0	0	0	0	0	0	0	0
17300_dilute	1	65	47	26	39	21	15	52	104	118	62	60	24	9	44	14	54	61	7	52	65	15	37	9	0	0	0
17300_N	0	83	45	26	41	29	18	43	46	64	37	66	24	10	47	33	69	76	11	83	51	21	59	18	0	0	0
17300_T	1	0	0	0	0	0	0	0	100	809	0	58	0	0	0	0	0	33	0	0	0	0	0	0	0	0	0
17949_dilute	1	57	36	27	32	43	20	51	92	27	42	69	31	4	42	18	86	85	14	49	118	9	36	11	0	0	1
17949_N	0	87	38	27	41	33	14	59	49	68	34	59	27	11	47	20	80	72	16	60	62	12	58	26	0	0	0
17949_T	1	29	3	2	0	52	0	15	97	0	19	70	16	0	4	0	109	203	13	7	360	0	0	0	0	0	1
14990_dilute	1	83	46	54	45	33	40	55	84	38	30	45	42	11	42	28	40	53	9	81	62	10	52	17	0	0	0
14990_N	0	81	45	36	44	31	17	51	54	55	44	69	23	11	56	26	66	89	6	52	51	16	61	15	0	0	1
14990_T	1	111	0	29	4	5	34	59	642	15	21	7	5	2	4	0	5	11	0	16	9	2	19	0	0	0	0
