## Supplementary material for "A Practical Approach for Targeting Structural Variants Genome-wide in Plasma Cell-free DNA": Supp table 8 raw data prostate cfDNA

PID	Binary_Class	Type	chr1	chr2	chr3	chr4	chr5	chr6	chr7	chr8	chr9	chr10	chr11	chr12	chr13	chr14	chr15	chr16	chr17	chr18	chr19	chr20	chr21	chr22	chrX	chrY	chrM	chrUn
104J_N	0	buffy_coat	75	49	34	48	21	22	66	50	57	33	81	32	10	46	16	66	79	10	82	55	18	49	0	0	0	1
165R_N	0	buffy_coat	85	46	35	45	23	19	63	53	69	30	70	31	5	43	15	78	69	3	104	49	5	58	0	0	0	2
201BB_N	0	buffy_coat	56	40	28	55	29	17	65	49	70	43	85	38	6	53	11	61	82	10	91	55	11	44	0	0	0	1
213I_N	0	buffy_coat	65	55	27	51	25	18	68	47	51	52	81	37	8	33	20	67	86	6	86	42	21	53	0	0	0	1
262L_N	0	buffy_coat	76	50	28	49	28	17	70	45	54	29	66	33	6	52	13	78	74	12	77	59	14	70	0	0	0	0
322J_N	0	buffy_coat	98	64	41	38	32	48	65	38	29	52	38	54	14	34	40	50	65	13	101	30	18	37	0	0	0	1
324D_N	0	buffy_coat	89	59	49	43	42	56	64	38	44	30	48	60	17	33	29	40	69	18	92	35	9	35	0	0	0	1
353B_N	0	buffy_coat	108	45	24	44	18	25	53	50	58	40	60	35	10	48	24	63	72	11	87	54	19	51	0	0	0	1
50BB_N	0	buffy_coat	88	44	41	48	36	27	54	48	51	39	64	49	13	42	9	64	72	13	79	43	22	53	0	0	0	1
56V_N	0	buffy_coat	81	49	35	46	39	33	60	50	50	41	71	40	17	36	25	58	65	9	92	50	12	41	0	0	0	0
104J_T	1	plasma	87	30	23	42	26	29	56	35	45	30	73	36	11	24	25	51	83	13	137	45	22	75	2	0	0	0
1203L_T	1	plasma	82	56	51	32	41	50	64	42	41	40	47	66	24	31	26	44	73	18	87	33	9	40	1	0	0	2
165R_T	1	plasma	100	44	37	37	34	32	56	36	56	24	40	52	11	30	24	62	67	17	142	38	10	50	1	0	0	0
201BB_T	1	plasma	76	44	47	35	29	26	89	44	69	28	90	23	11	32	14	77	63	9	100	39	11	40	4	0	0	0
201Z_T	1	plasma	71	58	48	37	46	34	57	47	60	65	73	34	11	30	27	54	76	21	50	41	9	41	1	0	0	9
203FF_T	1	plasma	84	74	64	53	57	53	49	55	52	47	48	46	29	39	30	41	49	27	35	30	12	18	4	1	0	3
213I_T	1	plasma	111	57	25	30	28	31	55	44	42	38	55	49	7	28	22	67	71	7	121	41	12	55	3	0	0	1
262L_T	1	plasma	95	29	44	16	17	13	42	357	80	24	27	44	1	28	10	36	28	22	60	19	4	2	2	0	0	0
265A_T	1	plasma	45	26	91	18	42	86	26	100	58	58	26	32	16	44	50	23	71	17	110	14	18	25	0	0	0	4
267O_T	1	plasma	101	51	60	35	36	36	55	33	43	35	51	65	24	41	30	54	60	11	100	40	6	33	0	0	0	0
322J_T	1	plasma	93	52	46	43	65	15	120	77	36	23	60	58	11	32	27	48	63	2	47	47	12	15	8	0	0	0
324D_T	1	plasma	82	48	39	60	32	12	55	31	61	40	84	37	10	35	18	64	66	10	98	48	18	51	1	0	0	0
324N_T	1	plasma	121	74	61	37	44	43	49	27	47	45	48	61	26	53	34	38	50	14	70	26	9	22	1	0	0	0
330R_T	1	plasma	114	91	73	43	38	61	50	59	43	48	38	50	29	26	27	32	36	25	51	22	12	27	3	0	0	2
353B_T	1	plasma	81	68	42	59	46	32	67	42	60	46	68	32	20	48	12	56	62	12	59	29	21	38	0	0	0	0
365B_T	1	plasma	86	29	40	62	15	31	66	63	62	50	42	33	8	34	48	21	127	48	55	34	9	24	0	0	0	13
459B_T	1	plasma	90	55	68	46	74	43	61	69	61	56	29	24	39	42	45	33	30	30	10	37	23	18	11	0	0	6
461H_T	1	plasma	50	53	51	20	56	41	59	105	16	17	109	63	3	13	27	38	75	3	78	74	10	37	0	0	0	2
487B_T	1	plasma	100	87	85	64	61	78	43	46	33	44	36	36	55	28	35	24	28	28	21	25	12	10	18	1	0	2
491A_T	1	plasma	122	63	50	31	29	51	44	31	53	40	55	54	24	35	27	55	64	19	81	27	8	37	0	0	0	0
506A_T	1	plasma	108	57	49	27	34	39	59	34	38	33	35	64	19	38	30	50	86	16	93	36	7	48	0	0	0	0
50BB_T	1	plasma	134	45	88	31	22	10	122	85	40	21	48	38	6	30	9	49	40	6	70	30	15	46	15	0	0	0
511C_T	1	plasma	96	111	53	37	33	49	42	35	32	35	42	44	16	23	73	43	85	18	59	26	20	21	6	0	0	1
530D_T	1	plasma	105	72	106	32	56	32	43	71	39	37	40	58	10	36	30	29	36	16	52	46	8	33	12	0	0	1
533H_T	1	plasma	87	58	73	70	29	41	61	39	40	39	48	36	39	27	43	43	52	20	61	40	9	35	8	1	0	1
537A_T	1	plasma	138	57	54	36	32	57	46	21	31	51	39	55	29	31	34	40	61	20	87	34	7	38	1	0	0	1
567A_T	1	plasma	93	70	56	31	19	32	96	81	44	30	30	55	19	37	26	49	83	8	69	42	12	11	0	0	0	7
56V_T	1	plasma	100	44	33	44	29	32	54	24	43	47	59	35	12	32	27	58	80	14	119	44	13	55	2	0	0	0
591A_T	1	plasma	124	100	93	63	70	48	91	41	41	64	50	24	32	24	21	23	31	14	11	12	14	5	1	0	0	3
626A_T	1	plasma	102	39	117	77	91	74	34	46	71	51	34	53	24	22	17	38	17	31	12	23	5	10	7	0	0	5
