## Supplementary material for "A Practical Approach for Targeting Structural Variants Genome-wide in Plasma Cell-free DNA": Supp table 9 raw data control cfDNA

PID	Binary_Class	Type	chr1	chr2	chr3	chr4	chr5	chr6	chr7	chr8	chr9	chr10	chr11	chr12	chr13	chr14	chr15	chr16	chr17	chr18	chr19	chr20	chr21	chr22	chrX	chrY	chrM	chrUn
24_17268	0	plasma	77	57	30	43	29	22	58	48	61	43	63	30	13	41	35	69	50	17	87	54	15	57	1	0	0	0
24_17269	0	plasma	80	56	23	44	34	39	59	53	54	38	56	35	25	28	32	70	69	13	62	56	21	53	0	0	0	0
24_17273	0	plasma	83	48	31	49	39	33	57	35	33	31	58	35	13	34	27	75	73	22	116	51	12	42	1	0	0	2
24_17274	0	plasma	68	64	39	40	23	23	56	46	75	41	60	38	11	43	24	71	80	16	75	38	16	53	0	0	0	0
24_17283	0	plasma	76	56	37	50	37	18	70	46	55	43	69	27	16	33	17	70	53	11	90	41	29	54	0	0	0	2
36326_04	0	plasma	72	54	32	43	37	21	60	39	58	46	78	31	14	47	17	62	70	11	89	58	18	43	0	0	0	0
36326_06	0	plasma	86	54	35	40	25	10	54	35	53	32	73	27	15	47	21	71	79	8	88	65	17	65	0	0	0	0
36326_08	0	plasma	90	38	31	35	24	17	54	53	65	42	76	39	6	50	9	73	74	7	94	52	13	58	0	0	0	0
36326_09	0	plasma	66	42	23	44	20	20	69	47	59	45	79	29	9	46	13	87	67	9	92	53	18	63	0	0	0	0
36326_10	0	plasma	62	49	41	51	26	23	58	56	62	37	65	37	11	46	16	64	73	11	97	43	17	54	0	0	0	1
36326_11	0	plasma	87	51	30	37	24	13	54	50	74	33	74	32	11	53	13	75	73	5	85	48	23	54	0	0	0	1
52927_06	0	plasma	86	65	41	29	45	46	63	49	32	42	49	65	24	34	34	42	60	16	104	32	14	24	0	0	0	4
52929_01	0	plasma	97	55	51	32	38	59	67	42	39	38	46	66	9	33	41	45	60	12	103	29	10	24	1	0	0	3
52938_06	0	plasma	99	60	37	30	39	51	67	46	42	31	38	73	15	30	29	45	68	15	126	22	10	24	0	0	0	3
52941_09	0	plasma	90	56	41	45	42	43	44	35	33	44	52	51	22	34	29	61	47	8	103	66	25	28	0	0	0	1
52943_09	0	plasma	96	66	39	33	42	52	42	54	49	45	46	70	17	39	30	38	63	13	106	25	11	22	0	0	0	2
53624_17	0	plasma	76	71	41	31	48	32	46	50	55	40	56	32	32	36	32	65	57	18	67	46	17	48	0	0	0	4
53624_18	0	plasma	76	67	32	50	41	34	63	50	56	37	66	33	26	40	29	51	52	19	63	52	17	44	0	0	0	2
53924_06	0	plasma	94	53	42	38	47	35	57	44	37	36	46	59	18	33	25	52	69	20	104	34	18	37	0	0	0	2
53925_05	0	plasma	71	78	46	39	48	34	62	46	48	42	53	42	26	33	33	50	66	30	42	43	18	49	0	0	0	1
54157_02	0	plasma	90	75	55	27	45	46	45	32	22	49	39	44	21	32	31	56	62	22	98	39	14	39	17	0	0	0
54158_10	0	plasma	87	81	63	66	91	61	44	55	31	47	57	47	33	32	28	37	30	32	11	35	15	11	3	1	0	2
54158_25	0	plasma	90	47	35	39	39	33	55	47	26	37	59	49	21	23	18	58	68	3	138	66	19	30	0	0	0	0
54577_08	0	plasma	77	56	41	43	39	30	57	43	45	42	62	36	24	37	28	61	57	21	82	56	15	47	0	0	0	1
54577_12	0	plasma	79	61	33	40	42	31	48	50	49	43	61	38	25	39	30	57	55	20	70	47	19	62	0	0	0	1
